# A Consensus Proteomic Analysis of Alzheimer’s Disease Brain and Cerebrospinal Fluid Reveals Early Changes in Energy Metabolism Associated with Microglia and Astrocyte Activation

**DOI:** 10.1101/802959

**Authors:** Erik C.B. Johnson, Eric B. Dammer, Duc M. Duong, Lingyan Ping, Maotian Zhou, Luming Yin, Lenora A. Higginbotham, Andrew Guajardo, Bartholomew White, Juan C. Troncoso, Madhav Thambisetty, Thomas J. Montine, Edward B. Lee, John Q. Trojanowski, Thomas G. Beach, Eric M. Reiman, Vahram Haroutunian, Minghui Wang, Eric Schadt, Bin Zhang, Dennis W. Dickson, Nilufer Ertekin-Taner, Todd E. Golde, Vladislav A. Petyuk, Philip L. De Jager, David A. Bennett, Thomas S. Wingo, Srikant Rangaraju, Ihab Hajjar, Joshua M. Shulman, James J. Lah, Allan I. Levey, Nicholas T. Seyfried

## Abstract

Our understanding of the biological changes in the brain associated with Alzheimer’s disease (AD) pathology and cognitive impairment remains incomplete. To increase our understanding of these changes, we analyzed dorsolateral prefrontal cortex of control, asymptomatic AD, and AD brains from four different centers by label-free quantitative mass spectrometry and weighted protein co-expression analysis to obtain a consensus protein co-expression network of AD brain. This network consisted of 13 protein co-expression modules. Six of these modules correlated with amyloid-β plaque burden, tau neurofibrillary tangle burden, cognitive function, and clinical functional status, and were altered in asymptomatic AD, AD, or in both disease states. These six modules reflected synaptic, mitochondrial, sugar metabolism, extracellular matrix, cytoskeletal, and RNA binding/splicing biological functions. The identified protein network modules were preserved in a community-based cohort analyzed by a different quantitative mass spectrometry approach. They were also preserved in temporal lobe and precuneus brain regions. Some of the modules were influenced by aging, and showed changes in other neurodegenerative diseases such as frontotemporal dementia and corticobasal degeneration. The module most strongly associated with AD pathology and cognitive impairment was the sugar metabolism module. This module was enriched in AD genetic risk factors, and was also highly enriched in microglia and astrocyte protein markers associated with an anti-inflammatory state, suggesting that the biological functions it represents serve a protective role in AD. Proteins from the sugar metabolism module were increased in cerebrospinal fluid from asymptomatic AD and AD cases, highlighting their potential as biomarkers of the altered brain network. In this study of >2000 brains and nearly 400 cerebrospinal fluid samples by quantitative proteomics, we identify proteins and biological processes in AD brain that may serve as therapeutic targets and fluid biomarkers for the disease.
