## Supplementary Table 2 for "A Consensus Proteomic Analysis of Alzheimer’s Disease Brain and Cerebrospinal Fluid Reveals Early Changes in Energy Metabolism Associated with Microglia and Astrocyte Activation"

### Sheet: FNIH300.CSF
TMT Batch.Channel	Emory GUID	Batch	Sex (male=1)	Age	MoCA	AB42.ELISA	tTau.ELISA	pTau.ELISA	Biomarker-Based Group
b1.128C	43913	1	1	75	0	155.18	123.35	57.31	AD
b1.130N	48747	1	1	58	15	408.93	109.66	38.27	AD
b1.131C	45816	1	0	52	21	390.5	129.84	112.08	AD
b2.128N	44021	2	0	58	14	316.35	124.29	100.57	AD
b2.128C	43221	2	1	78	9	91.37	119.35	73.7	AD
b2.131N	43929	2	0	65	23	443.76	77.66	34.28	AD
b3.128N	44821	3	0	79	15	272.74	87.75	66.25	AD
b3.128C	47278	3	0	63	18	275.59	131.41	100.52	AD
b3.129C	43742	3	1	71	17	352.29	61.86	56.52	AD
b4.128N	56813	4	0	67	21	327.58	134.45	57.9	AD
b4.129N	48667	4	1	64	16	158.53	76.71	53.58	AD
b4.129C	48509	4	0	68	17	376.55	148.34	64.23	AD
b4.130C	42858	4	0	73	0	330.65	74.06	38.4	AD
b4.131N	44491	4	0	73	0	406.92	52.24	27.53	AD
b5.128N	43817	5	0	79	14	192.39	79.31	58.54	AD
b5.129C	46036	5	1	75	12	246.8	110.97	62.55	AD
b5.130N	45102	5	0	56	0	422.6	145.18	67.65	AD
b5.131N	49132	5	0	79	22	380.62	136.4	51.01	AD
b6.128N	44412	6	0	73	20	494.41	120.21	91.59	AD
b6.128C	44584	6	1	63	6	177.41	52.04	33.1	AD
b6.129C	55204	6	1	70	6	204.7	72.66	45.06	AD
b6.130N	44912	6	0	77	11	488.93	29.32	18.5	AD
b6.131C	46399	6	1	74	22	260.7	285.26	21.22	AD
b7.128N	46040	7	1	84	19	267.19	113.06	67	AD
b7.128C	44612	7	1	65	11	133.81	67.79	71.11	AD
b7.129C	47737	7	1	66	21	298.04	111.66	67.55	AD
b7.131C	47277	7	0	68	19	305.5	246.49	72.84	AD
b8.129N	45101	8	1	75	24	560.28	136.52	91.47	AD
b8.130C	45593	8	1	81	16	299.81	86.13	55.84	AD
b8.131C	44531	8	0	69	11	356.08	141.13	78.25	AD
b9.128N	45170	9	0	73	21	368.42	142.61	69.49	AD
b9.128C	47384	9	0	75	13	260.06	109.44	33.31	AD
b9.129N	48222	9	1	63	28	214.65	53.84	36.86	AD
b9.129C	45149	9	0	71	14	266.83	132.37	64.93	AD
b9.130N	39138	9	0	81	23	272.76	169.61	106.51	AD
b9.130C	45130	9	0	50	0	382.68	291.49	72.75	AD
b9.131N	43981	9	0	52	0	267.95	187.86	62.53	AD
b10.129N	50209	10	1	59	11	150.32	36.55	17.61	AD
b10.129C	42863	10	1	88	0	196.26	54.26	32.48	AD
b10.131C	43365	10	0	57	2	211.96	73.79	37.09	AD
b11.128C	46386	11	0	73	12	171.33	111.6	92.53	AD
b11.129N	44483	11	0	71	15	260.91	162.93	106.04	AD
b12.129C	53547	12	0	56	10	327.8	101.4	42.14	AD
b12.130N	43964	12	0	70	19	212.43	89.99	63.09	AD
b12.131N	44745	12	0	52	9	321.47	213.71	91.06	AD
b12.131C	45090	12	0	60	0	229.62	87.95	43.18	AD
b13.128C	44153	13	1	71	18	259.45	105.6	82.04	AD
b13.129N	46054	13	0	69	18	235.35	91.41	48.84	AD
b13.130N	47248	13	0	59	13	152.75	109.17	35.99	AD
b13.130C	44498	13	1	56	5	197.44	67.81	38.22	AD
b14.129N	47500	14	0	58	22	374.61	133.07	57.44	AD
b14.129C	44820	14	1	51	6	321.52	111.43	56.23	AD
b14.130N	47353	14	0	77	13	321.91	96.23	37.08	AD
b14.130C	44339	14	0	66	12	294.92	149.34	55.52	AD
b14.131N	42123	14	1	71	18	311.53	61.62	30.3	AD
b14.131C	46001	14	1	58	25	261.39	63.75	52.39	AD
b15.128C	46496	15	1	74	10	342.52	87.04	38.43	AD
b15.129C	49052	15	0	76	10	316.73	144.12	53.6	AD
b15.130N	44644	15	1	66	22	302.99	114.08	46.34	AD
b15.131N	45139	15	0	56	0	169.35	56.83	38.43	AD
b15.131C	45128	15	1	75	19	223.44	59.03	29.59	AD
b16.128N	43867	16	1	57	6	322.61	144.67	72.56	AD
b16.129C	43884	16	0	72	21	233.47	236.05	54.53	AD
b16.130N	44466	16	0	61	7	204.37	77.88	53.45	AD
b16.130C	44649	16	1	66	23	616.99	214.79	101.11	AD
b16.131N	45212	16	1	79	19	229.27	120.9	92.88	AD
b17.128C	44604	17	0	65	1	264.05	145.95	70.97	AD
b17.129N	44602	17	0	69	11	352.89	89.45	51.01	AD
b18.128N	47290	18	1	78	23	322.41	115.76	50.27	AD
b18.129C	46480	18	1	76	22	492.93	97.01	54.14	AD
b19.128N	44460	19	1	64	NA	NA	NA	NA	AD
b19.128C	57191	19	1	59	5	303.67	160.24	99.6	AD
b19.129N	47814	19	1	77	19	186.88	64.28	58.14	AD
b20.128N	43791	20	1	62	3	144.98	68.61	29.14	AD
b20.129N	55664	20	1	81	15	341.79	117.21	67.68	AD
b20.131C	55126	20	0	59	10	267.5	126.21	47.14	AD
b21.128C	43871	21	0	83	8	239.13	104.4	30.03	AD
b21.129N	43919	21	1	69	17	271.09	110.49	85.6	AD
b21.130N	52390	21	0	56	12	109.89	51.08	18.92	AD
b21.131N	44899	21	0	64	21	539.54	221.74	151.41	AD
b21.131C	46012	21	1	60	20	286.1	128.96	60.47	AD
b22.128C	44760	22	1	75	22	163.87	118.9	59.33	AD
b22.129N	53929	22	0	67	16	240.77	110.06	59.72	AD
b22.130N	47358	22	1	60	22	286.7	111.69	47.98	AD
b22.130C	48393	22	0	74	19	314.28	128.45	65.84	AD
b23.128N	46642	23	0	68	14	278.14	126.63	69.41	AD
b23.130N	45157	23	1	56	16	297.59	64.43	45.67	AD
b23.130C	51983	23	1	70	24	146.79	59.56	45.24	AD
b23.131N	44073	23	0	61	5	206.43	157.77	63.13	AD
b23.131C	46282	23	0	74	21	193.14	79.97	55.27	AD
b24.128N	45951	24	1	58	12	272.58	97.88	60.7	AD
b24.129N	44037	24	1	77	21	556.53	131.47	67.48	AD
b24.130N	44457	24	1	54	16	228.33	81.31	40.7	AD
b24.130C	44639	24	0	54	0	285.6	138.12	76.9	AD
b25.130N	46396	25	0	62	11	292.67	173.43	106.3	AD
b25.130C	44504	25	1	63	21	300.37	88.14	36.95	AD
b25.131N	45903	25	1	72	19	305.07	101.1	85.08	AD
b25.131C	54238	25	1	68	15	248.96	98.56	57.89	AD
b26.128C	48931	26	0	59	23	315.68	81.2	60.37	AD
b26.130N	47052	26	0	75	20	205.6	111.76	95.64	AD
b26.130C	46056	26	1	65	23	523.82	84.76	86.59	AD
b26.131C	43912	26	0	72	3	331.71	253.25	114.14	AD
b27.128C	47254	27	0	77	16	182.22	71.22	38.59	AD
b27.129N	48615	27	0	69	22	254.53	104.32	39.59	AD
b27.129C	45485	27	1	63	10	381.25	103.06	43.44	AD
b27.130N	47232	27	0	50	15	220.67	115.06	61.22	AD
b27.130C	47135	27	1	74	21	650.54	216.21	120.3	AD
b28.128N	44788	28	1	67	24	479.59	127.09	48.06	AD
b28.129N	49960	28	1	60	23	331.42	189.94	81.4	AD
b28.130N	45064	28	1	73	25	239.27	73.77	61.35	AD
b28.131N	46456	28	1	73	20	251.13	91.75	93.77	AD
b28.131C	44618	28	0	67	21	456.65	123.79	56.17	AD
b29.128N	44075	29	0	78	11	399.08	120.37	41.59	AD
b29.129C	46041	29	0	69	25	312.69	60.32	46.86	AD
b29.130N	45098	29	1	61	11	227.75	59.11	58	AD
b29.131N	44436	29	0	66	19	216.61	136.77	54.89	AD
b30.128C	47423	30	1	72	20	318.5	97.86	61.01	AD
b30.129N	46461	30	0	79	9	295.71	115.36	78.08	AD
b30.130C	47251	30	0	66	17	159.61	64.48	38.9	AD
b30.131N	45034	30	1	77	21	586.54	149.14	83.25	AD
b30.131C	47056	30	0	73	17	184.14	93.77	41.09	AD
b31.128C	43841	31	0	67	2	375.55	166.08	120.79	AD
b31.129N	45573	31	0	73	12	255.18	97.23	92.62	AD
b31.130N	46305	31	0	55	24	269.82	77.38	71.27	AD
b31.130C	46008	31	0	69	0	490.45	235.51	89.42	AD
b31.131N	47256	31	1	78	19	331.7	108.39	71.4	AD
b32.128N	45776	32	1	70	22	443.78	120.34	102.61	AD
b32.128C	43684	32	1	73	20	204.27	53.18	56.49	AD
b32.129C	56884	32	0	68	22	314.56	96.48	65.58	AD
b32.130C	44036	32	0	55	19	372.02	122.6	49.4	AD
b32.131C	44517	32	0	70	18	570.19	154.77	107.68	AD
b33.129N	52945	33	1	75	19	145.47	74.62	38.89	AD
b33.129C	46077	33	0	62	19	333.86	126.16	75.41	AD
b33.130C	43069	33	0	74	0	262.82	84.4	53.27	AD
b34.128C	44707	34	1	69	14	243.66	126.77	47.23	AD
b34.130C	46494	34	1	76	18	189.53	119.79	54.24	AD
b35.129N	44938	35	1	80	29	336.81	147.71	74.37	AD
b35.129C	47498	35	0	74	13	308.48	150.91	39.62	AD
b35.130C	46742	35	0	58	12	264.98	115.39	83.45	AD
b35.131N	46039	35	0	67	19	238.86	66.8	54.48	AD
b35.131C	44053	35	1	69	0	493.76	112.75	107.48	AD
b36.129N	44992	36	1	65	21	228.09	100.65	67.7	AD
b36.130C	44063	36	0	74	21	264.06	109.82	72.51	AD
b36.131N	43840	36	1	67	20	303.95	113.78	91.74	AD
b36.131C	45099	36	1	91	0	219.06	142.45	81.41	AD
b37.128N	43748	37	0	65	10	513.33	126.25	77.89	AD
b37.129N	44550	37	0	71	17	408.98	113.67	64.83	AD
b37.131C	47291	37	1	69	18	265.33	74.76	58.23	AD
b38.128C	44085	38	0	76	17	270.37	87.99	28.58	AD
b38.131C	45113	38	1	78	25	289.74	121.68	57.88	AD
b1.128N	50975	1	1	69	21	564.67	71.03	28.8	Control
b1.129N	56326	1	0	71	25	636.39	87.01	57.09	Control
b1.129C	52488	1	0	59	27	419.31	32.56	30.95	Control
b1.130C	54910	1	0	61	26	430.96	91.75	34.69	Control
b1.131N	50055	1	0	57	29	1010.59	74.47	62.04	Control
b2.129N	45036	2	0	69	27	514.54	45.16	15.01	Control
b2.130N	50334	2	0	69	27	624.28	44.79	24.95	Control
b2.130C	55870	2	0	70	26	401.83	61.15	43.72	Control
b2.131C	56462	2	0	59	30	406.46	9.08	14.77	Control
b3.129N	51023	3	0	66	27	521.27	78.49	29.54	Control
b3.130N	47480	3	1	72	29	598.98	59.75	23.87	Control
b3.130C	48349	3	1	70	27	497.58	51.67	15.93	Control
b3.131N	50779	3	0	56	29	763.23	60.45	50.83	Control
b3.131C	43294	3	0	89	25	361.04	139.58	45.89	Control
b4.128C	55244	4	0	65	24	590.86	41.33	16.2	Control
b4.130N	51096	4	0	62	28	794.58	69.13	60.03	Control
b4.131C	57075	4	1	61	21	643.42	70.97	23.45	Control
b5.128C	49495	5	0	60	28	528.27	32.92	21.42	Control
b5.129N	56712	5	1	71	26	780.77	62.19	19.74	Control
b5.130C	48617	5	0	58	28	413.44	42.4	16.74	Control
b5.131C	52677	5	0	56	29	392.26	59.87	27.01	Control
b6.129N	50621	6	1	73	26	626.46	49.21	39.15	Control
b6.130C	45861	6	0	66	26	445.04	26.67	27.68	Control
b6.131N	46931	6	0	72	25	583.56	43.57	32.31	Control
b7.129N	51640	7	0	70	27	675.87	57.01	44.7	Control
b7.130N	51175	7	0	66	24	739.32	72.82	45.45	Control
b7.130C	49906	7	1	58	25	306.57	71.49	25.41	Control
b7.131N	51069	7	1	67	27	543.08	61.19	44.44	Control
b8.128N	46103	8	0	70	28	467.8	22.6	19.16	Control
b8.128C	49376	8	0	69	29	628.86	54.27	24.19	Control
b8.129C	48084	8	0	72	27	589.64	69.46	28.04	Control
b8.130N	51129	8	1	72	27	497.45	29.38	20.26	Control
b8.131N	52091	8	0	76	29	352.82	43.6	31.65	Control
b9.131C	50417	9	1	58	27	670.09	52.28	43.57	Control
b10.128N	52546	10	0	71	29	404.95	75.21	38.19	Control
b10.128C	52626	10	0	67	26	927.01	64.54	60.73	Control
b10.130N	35041	10	1	52	25	356.33	30.26	14.6	Control
b10.130C	53240	10	0	51	29	481.89	49.13	33.11	Control
b10.131N	51123	10	0	50	26	728.33	60.99	49.34	Control
b11.128N	57250	11	0	58	27	635.76	64.01	27.34	Control
b11.129C	45317	11	0	68	29	306.78	50.57	27.53	Control
b11.130N	38429	11	1	81	29	608.82	76.2	40.07	Control
b11.130C	55760	11	0	75	25	313.96	69.87	39.33	Control
b11.131N	53561	11	0	77	25	398.78	31.39	17.43	Control
b11.131C	43738	11	0	70	27	524.14	25.94	21.77	Control
b12.128N	55499	12	0	65	25	142.5	141.65	66.89	Control
b12.128C	48769	12	0	75	26	637.25	72.88	22.03	Control
b12.129N	56580	12	1	57	26	444.37	18.91	14.43	Control
b12.130C	51769	12	1	71	27	328.84	7.82	11.48	Control
b13.129C	56443	13	1	68	20	595.6	39.82	16.31	Control
b13.131N	47996	13	0	54	24	608.53	56.81	36.54	Control
b13.131C	57646	13	0	57	27	485.38	73.89	37.43	Control
b14.128N	53213	14	1	56	30	483.99	41.52	34.56	Control
b14.128C	56007	14	1	65	25	708.53	63.67	22.45	Control
b15.128N	52055	15	0	67	28	454.15	31.58	21.86	Control
b15.129N	50502	15	0	55	28	617.83	54.76	42.42	Control
b15.130C	44811	15	0	54	27	613.9	49.25	22.51	Control
b16.128C	55744	16	0	71	27	699.65	56.34	35.06	Control
b16.129N	48243	16	0	70	28	408.91	84.38	57.81	Control
b16.131C	50826	16	0	61	28	372.1	39.88	16.53	Control
b17.128N	47259	17	0	62	29	423.08	30.02	19.4	Control
b17.129C	50391	17	0	54	30	747.34	65.45	54.91	Control
b17.130N	50719	17	1	59	28	891.88	71.88	61.4	Control
b17.130C	50395	17	0	53	25	630.94	65.76	56.21	Control
b17.131N	51435	17	1	59	26	845.12	64.26	50.09	Control
b17.131C	55757	17	0	56	27	334.42	15.4	13.84	Control
b18.128C	45156	18	1	86	28	227.94	63.16	29.66	Control
b18.129N	48153	18	0	72	30	553.63	54.78	23.35	Control
b18.130N	44782	18	1	70	28	335.44	66.58	39.22	Control
b18.130C	51543	18	1	73	24	593.72	44.27	20.2	Control
b18.131N	50986	18	0	61	29	587.72	44.69	14.92	Control
b18.131C	51429	18	0	65	30	607.4	61.63	27.73	Control
b19.129C	47402	19	0	71	27	549.98	67.87	20.78	Control
b19.130N	47476	19	1	65	25	178.61	55.34	35.37	Control
b19.130C	49917	19	0	55	30	828.35	60.32	48.8	Control
b19.131N	54421	19	0	67	28	588.61	58.03	21.89	Control
b19.131C	55510	19	0	59	28	690.63	75.71	33.88	Control
b20.128C	49647	20	0	61	26	630.18	71.98	53.7	Control
b20.129C	43843	20	0	66	30	618.1	54.05	28.14	Control
b20.130N	50988	20	0	71	26	417.1	48.27	36.35	Control
b20.130C	57229	20	0	71	26	603.41	51.41	15.24	Control
b20.131N	51430	20	1	51	25	917.3	85.93	74.79	Control
b21.128N	56315	21	0	61	26	583.22	31.7	17.42	Control
b21.129C	51655	21	0	75	27	502.11	62.04	27.95	Control
b21.130C	56215	21	0	71	25	266.52	57.09	40.62	Control
b22.128N	50592	22	1	61	27	537.95	50.85	34.19	Control
b22.129C	52747	22	0	56	24	776.51	66.44	47.39	Control
b22.131N	50422	22	0	60	23	570.14	40.32	41.78	Control
b22.131C	42947	22	0	82	23	658.76	80.05	32.3	Control
b23.128C	51118	23	0	58	27	862.23	76.7	61.41	Control
b23.129N	46390	23	0	55	28	520.72	29.38	16.42	Control
b23.129C	51074	23	0	62	28	393.55	27.78	25.06	Control
b24.128C	50973	24	0	60	30	486.33	35.97	33.48	Control
b24.129C	44467	24	0	63	28	690.64	31.71	25.75	Control
b24.131N	48904	24	0	51	29	401.14	32.43	25.7	Control
b24.131C	44067	24	0	61	26	456.99	36.98	26.49	Control
b25.128N	52386	25	0	69	28	664.88	69.1	19.51	Control
b25.128C	57036	25	0	55	0	828.81	138.57	25.77	Control
b25.129N	56886	25	0	74	27	672.71	60.83	28.27	Control
b25.129C	51122	25	0	61	25	651.15	62.85	55.78	Control
b26.129N	49417	26	0	72	26	581.66	50.2	35.05	Control
b26.129C	47245	26	0	68	28	553.58	36.76	23.77	Control
b26.131N	52524	26	0	62	27	415.55	40.78	22.39	Control
b27.128N	53320	27	1	67	27	669.19	44.67	40.78	Control
b27.131N	51459	27	0	56	30	283.91	27.48	17.04	Control
b27.131C	51520	27	0	53	23	479.75	40.22	39.68	Control
b28.128C	45981	28	1	72	30	391.46	75.18	46.69	Control
b28.129C	48355	28	0	72	25	671.7	47.4	29.93	Control
b28.130C	47361	28	1	82	24	464.33	16.98	17.52	Control
b29.128C	49324	29	0	60	27	610.24	48.79	25.51	Control
b29.129N	51117	29	1	61	23	420.07	12.55	15.79	Control
b29.130C	51807	29	1	56	30	771.33	59.93	54.76	Control
b29.131C	49670	29	0	70	24	359.48	167.34	66.86	Control
b30.128N	55452	30	0	68	28	400.51	29.53	14.84	Control
b30.129C	56357	30	0	70	23	381.52	48	31.83	Control
b30.130N	43901	30	0	71	28	626.5	46.73	21.97	Control
b31.128N	46350	31	0	71	27	359.65	49.5	21.93	Control
b31.129C	43047	31	1	75	30	309.3	120.43	80.42	Control
b31.131C	50548	31	1	65	26	834.99	61.99	51.38	Control
b32.129N	53583	32	0	64	29	656.99	63.03	46.82	Control
b32.130N	56410	32	0	70	29	367.12	52.71	41.46	Control
b32.131N	48760	32	0	58	26	417.54	39.19	26.67	Control
b33.128N	48937	33	0	65	25	679.91	58.58	25.29	Control
b33.128C	49832	33	0	66	27	706.4	56	17.35	Control
b33.130N	48402	33	1	68	26	560.55	23.16	25.74	Control
b33.131N	49941	33	1	70	26	431.54	34.52	30.44	Control
b33.131C	50619	33	0	65	23	652.18	60.6	31.49	Control
b34.128N	49740	34	1	69	27	466.87	22.1	16.53	Control
b34.129N	55868	34	0	55	30	391.31	36.42	15.84	Control
b34.129C	53035	34	0	66	27	530.02	33.67	32.55	Control
b34.130N	55289	34	0	66	29	624.77	49.1	43.64	Control
b34.131N	55838	34	0	67	23	389.02	67.94	34.44	Control
b34.131C	53705	34	0	55	23	693.89	44.81	15.32	Control
b35.128N	49537	35	0	51	25	367.71	32.2	15.1	Control
b35.128C	53368	35	0	89	22	644.44	82	52.7	Control
b35.130N	51712	35	0	45	28	768.8	56.93	37.75	Control
b36.128N	50361	36	0	51	29	624.28	44.79	24.95	Control
b36.128C	47153	36	0	58	23	559.26	35.37	28.9	Control
b36.129C	56845	36	0	73	24	387.14	54.68	35.33	Control
b36.130N	43881	36	1	80	27	553.53	44.17	13.12	Control
b37.128C	44706	37	1	64	28	495.68	45.22	24.03	Control
b37.129C	49903	37	1	65	27	538.84	51.14	28.63	Control
b37.130N	50160	37	1	61	28	437.87	39.72	20.04	Control
b37.130C	57034	37	0	65	30	508.41	51	39.45	Control
b37.131N	56781	37	1	66	28	657.95	49.88	26.95	Control
b38.129C	51041	38	0	73	26	391.36	44.98	16.69	Control
b38.130C	50419	38	1	79	25	650.64	79.92	19.48	Control
b1.127N	GIS	1	NA	NA	NA	NA	NA	NA	GIS
b2.127N	GIS	2	NA	NA	NA	NA	NA	NA	GIS
b3.127N	GIS	3	NA	NA	NA	NA	NA	NA	GIS
b4.127N	GIS	4	NA	NA	NA	NA	NA	NA	GIS
b5.127N	GIS	5	NA	NA	NA	NA	NA	NA	GIS
b6.127N	GIS	6	NA	NA	NA	NA	NA	NA	GIS
b7.127N	GIS	7	NA	NA	NA	NA	NA	NA	GIS
b8.127N	GIS	8	NA	NA	NA	NA	NA	NA	GIS
b9.127N	GIS	9	NA	NA	NA	NA	NA	NA	GIS
b10.127N	GIS	10	NA	NA	NA	NA	NA	NA	GIS
b11.127N	GIS	11	NA	NA	NA	NA	NA	NA	GIS
b12.127N	GIS	12	NA	NA	NA	NA	NA	NA	GIS
b13.127N	GIS	13	NA	NA	NA	NA	NA	NA	GIS
b13.128N	GIS	13	NA	NA	NA	NA	NA	NA	GIS
b14.127N	GIS	14	NA	NA	NA	NA	NA	NA	GIS
b15.127N	GIS	15	NA	NA	NA	NA	NA	NA	GIS
b16.127N	GIS	16	NA	NA	NA	NA	NA	NA	GIS
b17.127N	GIS	17	NA	NA	NA	NA	NA	NA	GIS
b18.127N	GIS	18	NA	NA	NA	NA	NA	NA	GIS
b19.127N	GIS	19	NA	NA	NA	NA	NA	NA	GIS
b20.127N	GIS	20	NA	NA	NA	NA	NA	NA	GIS
b21.127N	GIS	21	NA	NA	NA	NA	NA	NA	GIS
b22.127N	GIS	22	NA	NA	NA	NA	NA	NA	GIS
b23.127N	GIS	23	NA	NA	NA	NA	NA	NA	GIS
b24.127N	GIS	24	NA	NA	NA	NA	NA	NA	GIS
b25.127N	GIS	25	NA	NA	NA	NA	NA	NA	GIS
b26.127N	GIS	26	NA	NA	NA	NA	NA	NA	GIS
b26.128N	GIS	26	NA	NA	NA	NA	NA	NA	GIS
b27.127N	GIS	27	NA	NA	NA	NA	NA	NA	GIS
b28.127N	GIS	28	NA	NA	NA	NA	NA	NA	GIS
b29.127N	GIS	29	NA	NA	NA	NA	NA	NA	GIS
b30.127N	GIS	30	NA	NA	NA	NA	NA	NA	GIS
b31.127N	GIS	31	NA	NA	NA	NA	NA	NA	GIS
b32.127N	GIS	32	NA	NA	NA	NA	NA	NA	GIS
b33.127N	GIS	33	NA	NA	NA	NA	NA	NA	GIS
b34.127N	GIS	34	NA	NA	NA	NA	NA	NA	GIS
b35.127N	GIS	35	NA	NA	NA	NA	NA	NA	GIS
b36.127N	GIS	36	NA	NA	NA	NA	NA	NA	GIS
b37.127N	GIS	37	NA	NA	NA	NA	NA	NA	GIS
b38.127N	GIS	38	NA	NA	NA	NA	NA	NA	GIS
b38.128N	GIS	38	NA	NA	NA	NA	NA	NA	GIS
b2.129C	45769	2	NA	NA	NA	NA	NA	NA	NA
b38.129N	NO SAMPLE	38	NA	NA	NA	NA	NA	NA	NA
b38.130N	NO SAMPLE	38	NA	NA	NA	NA	NA	NA	NA
b38.131N	NO SAMPLE	38	NA	NA	NA	NA	NA	NA	NA

### Sheet: ATN96.CSF
TMT Batch.Channel	Global ID	Batch	Sex (male=1)	Age	MoCA	AB42.ELISA	tTau.ELISA	pTau.ELISA	AB/tTau	Biomarker-Based Group
b1.128C	52945	1	1	76	22	145.469	74.6163	38.8896	1.94955	AD
b1.129C	D00041	1	1	81	18	172	70	31	2.45714	AD
b1.131C	V00081	1	0	68	23	168	120	20	1.4	AD
b10.129N	D00125	10	0	74	22	172	95	23	1.81053	AD
b10.130N	D00022	10	1	80	24	192	128	27	1.5	AD
b10.131C	44612	10	1	69	11	133.814	67.7859	71.1124	1.97406	AD
b11.128N	V00101	11	0	75	20	174	97	30	1.79381	AD
b11.128C	D00021	11	0	70	20	116	88	17	1.31818	AD
b12.128C	V00024	12	0	75	21	147	82	18	1.79268	AD
b12.130C	D00016	12	0	78	12	67	166	40	0.403614	AD
b12.131C	V00010	12	1	76	24	163	95	26	1.71579	AD
b2.128C	V00028	2	0	80	25	185	104	31	1.77885	AD
b2.131N	V00049	2	1	75	21	105	133	29	0.789474	AD
b2.131C	D00143	2	0	77	21	149	113	52	1.31858	AD
b3.130C	D00010	3	1	56	20	130	221	51	0.588235	AD
b3.131C	D00155	3	0	60	22	142	62	17	2.29032	AD
b4.128N	43221	4	1	84	9	91.3651	119.353	73.6973	0.765505	AD
b4.129N	V00021	4	1	81	20	81	254	44	0.318898	AD
b4.130C	V00125	4	0	64	24	199	68	22	2.92647	AD
b5.128C	D00039	5	1	75	19	135	140	77	0.964286	AD
b5.130N	D00063	5	0	67	16	130	145	30	0.896552	AD
b6.130C	D00015	6	0	70	20	128	60	23	2.13333	AD
b6.131N	43913	6	1	79	NA	155.181	123.353	57.3101	1.25802	AD
b7.128C	D00092	7	0	65	21	132	121	30	1.09091	AD
b7.130N	D00008	7	0	78	25	127	135	30	0.940741	AD
b7.131N	47248	7	0	62	20	152.752	109.166	35.9872	1.39927	AD
b8.128N	44760	8	1	79	22	163.87	118.9	59.3289	1.37822	AD
b8.128C	42497	8	1	71	17	248.619	92.5967	56.1664	2.68497	AD
b8.129N	D00149	8	1	74	21	134	46	17	2.91304	AD
b8.131N	D00118	8	0	64	20	133	100	28	1.33	AD
b9.128C	D00018	9	1	74	24	133	136	31	0.977941	AD
b9.129N	D00056	9	0	59	19	132	78	17	1.69231	AD
b9.129C	V00170	9	1	81	17	119	109	21	1.09174	AD
b1.129N	V00202	1	1	71	28	191	60	20	3.18333	AsymAD
b1.130C	V00168	1	1	57	27	235	46	10	5.1087	AsymAD
b1.131N	V00159	1	1	71	26	195	120	26	1.625	AsymAD
b10.129C	V00153	10	0	60	30	212	42	10	5.04762	AsymAD
b10.130C	43826	10	1	69	25	207.826	52.1237	19.072	3.98717	AsymAD
b11.129C	V00097	11	1	72	29	168	39	9	4.30769	AsymAD
b11.131N	V00126	11	0	53	27	249	47	11	5.29787	AsymAD
b11.131C	V00184	11	1	57	29	151	89	18	1.69663	AsymAD
b12.128N	V00173	12	0	60	24	95	22	6	4.31818	AsymAD
b12.129C	V00219	12	1	58	29	117	90	< 4.5	1.3	AsymAD
b2.130N	V00100	2	0	63	25	136	30	9	4.53333	AsymAD
b2.130C	V00031	2	0	60	29	223	70	54	3.18571	AsymAD
b3.128N	V00191	3	0	67	26	194	36	9	5.38889	AsymAD
b3.129N	V00201	3	1	68	28	258	138	20	1.86957	AsymAD
b3.130N	V00068	3	0	59	28	233	56	12	4.16071	AsymAD
b4.130N	V00116	4	1	74	29	192	80	32	2.4	AsymAD
b4.131N	V00169	4	0	66	23	217	57	10	3.80702	AsymAD
b5.129N	45156	5	1	87	28	227.937	63.1589	29.6561	3.60895	AsymAD
b5.130C	V00196	5	0	71	27	112	129	26	0.868217	AsymAD
b5.131N	V00150	5	0	66	30	198	91	16	2.17582	AsymAD
b6.128N	V00017	6	0	77	28	166	94	25	1.76596	AsymAD
b6.129C	44893	6	0	62	26	211.336	97.4937	50.4317	2.16769	AsymAD
b6.131C	V00192	6	0	52	27	160	41	17	3.90244	AsymAD
b7.128N	V00203	7	1	66	28	191	44	11	4.34091	AsymAD
b7.129N	V00076	7	0	69	27	201	101	21	1.9901	AsymAD
b7.131C	V00163	7	0	65	26	198	66	15	3	AsymAD
b8.130N	V00122	8	0	61	28	198	97	25	2.04124	AsymAD
b8.130C	V00085	8	0	51	30	252	50	13	5.04	AsymAD
b9.128N	V00164	9	0	54	26	246	48	9	5.125	AsymAD
b9.130C	V00160	9	1	58	26	143	82	12	1.7439	AsymAD
b9.131N	V00151	9	0	62	20	101	32	11	3.15625	AsymAD
b1.128N	V00104	1	0	56	28	301	44	14	6.84091	Control
b1.130N	V00080	1	0	63	29	350	53	14	6.60377	Control
b10.128N	V00136	10	0	70	29	258	32	10	8.0625	Control
b10.128C	V00027	10	0	56	27	309	34	8	9.08824	Control
b10.131N	V00036	10	1	59	30	264	32	8	8.25	Control
b11.129N	V00011	11	0	61	26	270	28	8	9.64286	Control
b11.130N	V00174	11	1	65	27	238	36	7	6.61111	Control
b11.130C	V00008	11	1	56	21	238	36	10	6.61111	Control
b12.129N	V00137	12	0	61	28	257	28	7	9.17857	Control
b12.130N	V00167	12	1	66	22	271	28	11	9.67857	Control
b12.131N	V00178	12	1	67	23	276	36	11	7.66667	Control
b2.128N	V00107	2	1	74	24	279	36	10	7.75	Control
b2.129N	V00217	2	1	55	29	315	40	12	7.875	Control
b2.129C	V00222	2	0	60	29	293	33	13	8.87879	Control
b3.128C	V00146	3	0	69	23	326	42	14	7.7619	Control
b3.129C	V00035	3	0	65	28	340	45	12	7.55556	Control
b3.131N	V00012	3	0	52	28	331	50	15	6.62	Control
b4.128C	V00055	4	0	68	24	293	43	9	6.81395	Control
b4.129C	V00143	4	0	67	28	252	28	9	9	Control
b4.131C	V00002	4	1	51	27	263	29	6	9.06897	Control
b5.128N	V00176	5	0	69	28	233	31	8	7.51613	Control
b5.129C	V00045	5	0	66	22	290	40	7	7.25	Control
b5.131C	V00103	5	0	62	28	297	41	11	7.2439	Control
b6.128C	V00157	6	1	68	21	284	41	11	6.92683	Control
b6.129N	V00130	6	1	65	24	243	30	7	8.1	Control
b6.130N	V00209	6	0	57	28	278	40	13	6.95	Control
b7.129C	V00135	7	1	65	20	239	29	8	8.24138	Control
b7.130C	V00003	7	0	64	27	354	46	7	7.69565	Control
b8.129C	V00072	8	1	68	28	339	31	16	10.9355	Control
b8.131C	V00062	8	0	54	28	341	48	16	7.10417	Control
b9.130N	V00123	9	1	67	25	282	39	12	7.23077	Control
b9.131C	V00023	9	1	54	27	373	54	14	6.90741	Control
b1.127N	NA	1	NA	NA	NA	NA	NA	NA	NA	GIS
b10.127N	NA	10	NA	NA	NA	NA	NA	NA	NA	GIS
b11.127N	NA	11	NA	NA	NA	NA	NA	NA	NA	GIS
b12.127N	NA	12	NA	NA	NA	NA	NA	NA	NA	GIS
b2.127N	NA	2	NA	NA	NA	NA	NA	NA	NA	GIS
b3.127N	NA	3	NA	NA	NA	NA	NA	NA	NA	GIS
b4.127N	NA	4	NA	NA	NA	NA	NA	NA	NA	GIS
b5.127N	NA	5	NA	NA	NA	NA	NA	NA	NA	GIS
b6.127N	NA	6	NA	NA	NA	NA	NA	NA	NA	GIS
b7.127N	NA	7	NA	NA	NA	NA	NA	NA	NA	GIS
b8.127N	NA	8	NA	NA	NA	NA	NA	NA	NA	GIS
b9.127N	NA	9	NA	NA	NA	NA	NA	NA	NA	GIS
